# PICALM deficiency exacerbates amyloid pathology in murine and nematode Alzheimer’s disease models

**DOI:** 10.64898/2026.11.23.768482

**Authors:** Domenico Azarnia Tehran, Gaga Kochlamazashvili, Christian Gallrein, Mira Sleiman, Sara Ayala Mariscal, Jasmeet Kaur Shergill, Kunal Gharat, Kinga Konkel, Max Ruwolt, Heike Stephanowitz, Mei Wu, Claudia Bahnik, Delia Löwe, Giorgia Carai, Fan Liu, Janine Kirstein, Volker Haucke, Tanja Maritzen

**Affiliations:** Department of Molecular Pharmacology and Cell Biology, Leibniz-Forschungsinstitut für Molekulare Pharmakologie (FMP), Robert-Rössle-Straße 10, 13125 Berlin, Germany; Department of Structural Interactomics, Leibniz-Forschungsinstitut für Molekulare Pharmakologie (FMP), Robert-Rössle-Straße 10, 13125 Berlin, Germany; Department of Biomedical Sciences, University of Padova, Via Ugo Bassi 58/B, 35131 Padua, Italy; Leibniz Institute on Aging – Fritz-Lipmann-Institute (FLI), Beutenbergstrasse 11, 07745 Jena, Germany; Department of Nanophysiology, RPTU University Kaiserslautern-Landau, Paul-Ehrlich-Straße 23, 67663 Kaiserslautern, Germany; Institute of Chemistry and Biochemistry, Freie Universität Berlin, Thielallee 63, 14195 Berlin, Germany; Friedrich-Schiller-Universität, Institute for Biochemistry & Biophysics, Hans Knöll-Strasse 2, 07745 Jena, Germany; Faculty of Biology, Chemistry, Pharmacy, Freie Universität Berlin, Takustraße 6, 14195 Berlin, Germany; Charité-Universitätsmedizin Berlin, NeuroCure Cluster of Excellence, Chariteplatz 1, 10117 Berlin, Germany

## Abstract

Alzheimer’s disease (AD), characterized by the accumulation of amyloid β-peptide (Aβ) plaques, is a progressive age-related neurodegenerative disorder affecting more than 35 million people worldwide. The risk of developing AD is significantly influenced by genetic factors. Deciphering their molecular functions has substantially advanced our understanding of the pathogenic mechanisms underlying AD. The PICALM gene represents a highly validated AD risk factor, and the encoded endocytic adaptor CALM is critical for endothelial Aβ clearance and microglial Aβ phagocytosis. However, it remains controversial how neuronally expressed CALM modulates AD pathogenesis. We find that loss of neuronal CALM accelerates Aβ plaque formation and impairs neurotransmission in an AD mouse model, revealing a protective role for neuronal CALM. These phenotypes are accompanied by an elevated surface level of the endolysosomal SNARE protein VAMP8, consistent with a role for CALM in promoting the turnover of aggregated proteins via the autophagy/lysosome pathway. Moreover, loss of CALM promotes Aβ aggregation in a *C. elegans* model expressing fluorescently labelled Aβ, while neuron-specific overexpression of CALM decreases Aβ aggregation. Finally, we demonstrate that the ANTH domain of CALM displays chaperone-like activity by inhibiting Aβ aggregation *in vitro*. Our combined data suggest that neuronal CALM might counteract AD progression by suppressing Aβ aggregation and by safeguarding endolysosomal SNARE trafficking.
