## Supplementary material for "PICALM deficiency exacerbates amyloid pathology in murine and nematode Alzheimer’s disease models": Source Data

### Sheet: Figure 1
Figure 1a
Ab40 insoluble
AD/CALMlox	AD/CALME-ko			AD/CALMlox	AD/CALME-ko		Group B	AD/CALME-ko
213.366	441.379		Test for normal distribution				vs.	vs,
91.7617	465.286		Shapiro-Wilk test				Group A	AD/CALMlox
51.5652	55.9429		W	0.9131	0.8874
56.3867	255.556		P value	0.3033	0.1587		Paired t test
148.094	318.66		Passed normality test (alpha=0.05)?	Yes	Yes		P value	0.005
35.6004	66.9141		P value summary	ns	ns		P value summary	**
55.0343	150.949						Significantly different (P < 0.05)?	Yes
147.52	424.947		Number of values	10	10		One- or two-tailed P value?	Two-tailed
80.896	139.732						t, df	t=3.690, df=9
119.776	134.524						Number of pairs	10
							How large is the effect?
							Mean of differences (B - A)	145.4
							SD of differences	124.6
							SEM of differences	39.4
							95% confidence interval	56.25 to 234.5
							R squared (partial eta squared)	0.602
							How effective was the pairing?
							Correlation coefficient (r)	0.7074
							P value (one tailed)	0.0111
							P value summary	*
							Was the pairing significantly effective?	Yes
Figure 1b
Ab40 soluble
AD/CALMlox	AD/CALME-ko			AD/CALMlox	AD/CALME-ko		Group B	AD/CALME-ko
198.472	219.987		Test for normal distribution				vs.	vs,
96.8158	392.493		Shapiro-Wilk test				Group A	AD/CALMlox
100.024	123.232		W	0.9435	0.8255
74.0079	121.017		P value	0.5929	0.0295		Wilcoxon matched-pairs signed rank test
152.22	179.83		Passed normality test (alpha=0.05)?	Yes	No		P value	0.002
35.6894	139.742		P value summary	ns	*		Exact or approximate P value?	Exact
41.6753	76.8616						P value summary	**
122.706	386.327		Number of values	10	10		Significantly different (P < 0.05)?	Yes
96.2624	164.147						One- or two-tailed P value?	Two-tailed
82.1271	179.795						Sum of positive, negative ranks	55.00 , 0.000
							Sum of signed ranks (W)	55
							Number of pairs	10
							Number of ties (ignored)	0
							Median of differences
							Median	57.45
							How effective was the pairing?
							rs (Spearman)	0.6606
							P value (one tailed)	0.0219
							P value summary	*
							Was the pairing significantly effective?	Yes
Figure 1c
Ab42 insoluble
AD/CALMlox	AD/CALME-ko			AD/CALMlox	AD/CALME-ko		Group B	AD/CALME-ko
282.162	493.726		Test for normal distribution				vs.	vs,
123.626	318.743		Shapiro-Wilk test				Group A	AD/CALMlox
30.1463	76.5443		W	0.8328	0.9163
81.2034	264.828		P value	0.0361	0.327		Wilcoxon matched-pairs signed rank test
201.899	407.742		Passed normality test (alpha=0.05)?	No	Yes		P value	0.002
54.7567	121.664		P value summary	*	ns		Exact or approximate P value?	Exact
98.8003	207.66						P value summary	**
48.1103	127.424		Number of values	10	10		Significantly different (P < 0.05)?	Yes
24.6168	44.5375						One- or two-tailed P value?	Two-tailed
54.6792	102.302						Sum of positive, negative ranks	55.00 , 0.000
							Sum of signed ranks (W)	55
							Number of pairs	10
							Number of ties (ignored)	0
							Median of differences
							Median	94.09
							How effective was the pairing?
							rs (Spearman)	0.9515
							P value (one tailed)	<0,0001
							P value summary	****
							Was the pairing significantly effective?	Yes
Figure 1d
Ab42 soluble
AD/CALMlox	AD/CALME-ko			AD/CALMlox	AD/CALME-ko		Group B	AD/CALME-ko
168.899	158.368		Test for normal distribution				vs.	vs,
103.1	250.606		Shapiro-Wilk test				Group A	AD/CALMlox
105.766	280.81		W	0.9339	0.9273
92.7901	114.455		P value	0.4877	0.4216		Paired t test
159.845	177.524		Passed normality test (alpha=0.05)?	Yes	Yes		P value	0.0096
30.7228	168.245		P value summary	ns	ns		P value summary	**
50.134	79.8934						Significantly different (P < 0.05)?	Yes
109.492	323.582		Number of values	10	10		One- or two-tailed P value?	Two-tailed
85.9244	121.402						t, df	t=3.274, df=9
93.3254	140.96						Number of pairs	10
							How large is the effect?
							Mean of differences (B - A)	81.58
							SD of differences	78.8
							SEM of differences	24.92
							95% confidence interval	25.21 to 138.0
							R squared (partial eta squared)	0.5436
							How effective was the pairing?
							Correlation coefficient (r)	0.2641
							P value (one tailed)	0.2305
							P value summary	ns
							Was the pairing significantly effective?	No
Figure 1e
Total Ab
AD/CALMlox	AD/CALME-ko			AD/CALMlox	AD/CALME-ko		Group B	AD/CALME-ko
219.595	384.022		Test for normal distribution				vs.	vs,
98.889	413.718		Shapiro-Wilk test				Group A	AD/CALMlox
62.116	85.1289		W	0.8881	0.8752
66.4358	218.1		P value	0.1614	0.1149		Paired t test
158.739	293.712		Passed normality test (alpha=0.05)?	Yes	Yes		P value	0.0022
38.6862	98.3522		P value summary	ns	ns		P value summary	**
58.9666	139.366						Significantly different (P < 0.05)?	Yes
122.933	360.705		Number of values	10	10		One- or two-tailed P value?	Two-tailed
75.3387	128.869						t, df	t=4.242, df=9
98.3008	140.539						Number of pairs	10
							How large is the effect?
							Mean of differences (B - A)	126.3
							SD of differences	94.11
							SEM of differences	29.76
							95% confidence interval	58.93 to 193.6
							R squared (partial eta squared)	0.6666
							How effective was the pairing?
							Correlation coefficient (r)	0.7291
							P value (one tailed)	0.0084
							P value summary	**
							Was the pairing significantly effective?	Yes
Figure 1g
# Plaques
12 months	12 months	18 months	18 months			12 months	12 months	18 months	18 months		Column B	AD/CALME-ko		Column D	AD/CALME-ko
AD/CALMlox	AD/CALME-ko	AD/CALMlox	AD/CALME-ko			AD/CALMlox	AD/CALME-ko	AD/CALMlox	AD/CALME-ko		vs.	vs,		vs.	vs,
5.33333	9.16667	41.6667	104.167		Test for normal distribution						Column A	AD/CALMlox		Column C	AD/CALMlox
3.5	2.66667	57.1667	75.1667		Shapiro-Wilk test
0.333333	21.6667	8.83333	118.833		W	0.9768	0.9678	0.9917	0.895		Unpaired t test with Welch's correction			Unpaired t test with Welch's correction
		80.8333	123.667		P value	0.7082	0.6556	0.9659	0.4069		P value	0.2805		P value	0.023
					Passed normality test (alpha=0.05)?	Yes	Yes	Yes	Yes		P value summary	ns		P value summary	*
					P value summary	ns	ns	ns	ns		Significantly different (P < 0.05)?	No		Significantly different (P < 0.05)?	Yes
											One- or two-tailed P value?	Two-tailed		One- or two-tailed P value?	Two-tailed
					Number of values	3	3	4	4		Welch-corrected t, df	t=1.407, df=2.273		Welch-corrected t, df	t=3.132, df=5.464
											How large is the effect?			How large is the effect?
											Mean of column A	3.056		Mean of column C	47.12
											Mean of column B	11.17		Mean of column D	105.5
											Difference between means (B - A) ± SEM	8.111 ± 5.763		Difference between means (D - C) ± SEM	58.33 ± 18.63
											95% confidence interval	-14.04 to 30.26		95% confidence interval	11.65 to 105.0
											R squared (eta squared)	0.4656		R squared (eta squared)	0.6422
											F test to compare variances			F test to compare variances
											F, DFn, Dfd	14.57, 2, 2		F, DFn, Dfd	1.912, 3, 3
											P value	0.1284		P value	0.6079
											P value summary	ns		P value summary	ns
											Significantly different (P < 0.05)?	No		Significantly different (P < 0.05)?	No
											Data analyzed			Data analyzed
											Sample size, column A	3		Sample size, column C	4
											Sample size, column B	3		Sample size, column D	4
Figure 1h
Plaque area
12 months	12 months	18 months	18 months			12 months	12 months	18 months	18 months		Column B	AD/CALME-ko		Column D	AD/CALME-ko
AD/CALMlox	AD/CALME-ko	AD/CALMlox	AD/CALME-ko			AD/CALMlox	AD/CALME-ko	AD/CALMlox	AD/CALME-ko		vs.	vs,		vs.	vs,
604.237	530.325	1550.78	2137.87		Test for normal distribution						Column A	AD/CALMlox		Column C	AD/CALMlox
350.458	544.239	1431.17	1848.97		Shapiro-Wilk test
214.462	709.369	1422.33	2246.45		W	0.9705	0.8079	0.881	0.9324		Unpaired t test with Welch's correction			Unpaired t test with Welch's correction
		1685.84	2091.98		P value	0.6701	0.1335	0.343	0.6088		P value	0.2088		P value	0.0023
					Passed normality test (alpha=0.05)?	Yes	Yes	Yes	Yes		P value summary	ns		P value summary	**
					P value summary	ns	ns	ns	ns		Significantly different (P < 0.05)?	No		Significantly different (P < 0.05)?	Yes
											One- or two-tailed P value?	Two-tailed		One- or two-tailed P value?	Two-tailed
					Number of values	3	3	4	4		Welch-corrected t, df	t=1.603, df=2.953		Welch-corrected t, df	t=5.360, df=5.514
											How large is the effect?			How large is the effect?
											Mean of column A	389.7		Mean of column C	1523
											Mean of column B	594.6		Mean of column D	2081
											Difference between means (B - A) ± SEM	204.9 ± 127.9		Difference between means (D - C) ± SEM	558.8 ± 104.3
											95% confidence interval	-205.8 to 615.6		95% confidence interval	298.1 to 819.4
											R squared (eta squared)	0.4652		R squared (eta squared)	0.839
											F test to compare variances			F test to compare variances
											F, DFn, Dfd	3.945, 2, 2		F, DFn, Dfd	1.844, 3, 3
											P value	0.4044		P value	0.6277
											P value summary	ns		P value summary	ns
											Significantly different (P < 0.05)?	No		Significantly different (P < 0.05)?	No
											Data analyzed			Data analyzed
											Sample size, column A	3		Sample size, column C	4
											Sample size, column B	3		Sample size, column D	4

### Sheet: Figure 2
Figure 2a
Mean Values relative maximal responses (%)	CALMlox	FV Amplitude (mV)	Str. Err	Slope of fEPSP (mV/ms)	Str. Err		CALMlox
	0.2	0.073	0.005	0.082	0.006		vs.
	0.4	0.147	0.009	0.243	0.012		AD/CALMlox
	0.6	0.232	0.012	0.42	0.017
	0.8	0.327	0.019	0.587	0.02		Two Way Repeated Measures ANOVA
	1	0.421	0.025	0.734	0.026		P value (exact)	0.048
							P value summary	*
	AD/CALMlox	FV Amplitude (mV)	Str. Err	Slope of fEPSP (mV/ms)	Str. Err		Significantly different (P < 0.05)?	Yes
	0.2	0.072	0.004	0.08	0.006
	0.4	0.164	0.01	0.222	0.018
	0.6	0.269	0.017	0.385	0.031
	0.8	0.37	0.02	0.528	0.039
	1	0.471	0.026	0.658	0.043
Figure 2b
Mean Values relative maximal responses (%)	AD/CALMlox	FV Amplitude (mV)	Str. Err	Slope of fEPSP (mV/ms)	Str. Err		AD/CALMlox
	0.2	0.072	0.004	0.08	0.006		vs.
	0.4	0.164	0.01	0.222	0.018		AD/CALME-ko
	0.6	0.269	0.017	0.385	0.031
	0.8	0.37	0.02	0.528	0.039		Two Way Repeated Measures ANOVA
	1	0.471	0.026	0.658	0.043		P value (exact)	0.049
							P value summary	*
	AD/CALME-ko	FV Amplitude (mV)	Str. Err	Slope of fEPSP (mV/ms)	Str. Err		Significantly different (P < 0.05)?	Yes
	0.2	0.089	0.006	0.0733	0.004
	0.4	0.191	0.011	0.2	0.008
	0.6	0.302	0.015	0.332	0.015
	0.8	0.417	0.022	0.453	0.018
	1	0.533	0.027	0.556	0.02
Figure 2c
Mean Values relative maximal responses (%)	CALMlox	FV Amplitude (mV)	Str. Err	Slope of fEPSP (mV/ms)	Str. Err		CALMlox
	0.2	0.073	0.005	0.082	0.006		vs.
	0.4	0.147	0.009	0.243	0.012		CALME-ko
	0.6	0.232	0.012	0.42	0.017
	0.8	0.327	0.019	0.587	0.02		Two Way Repeated Measures ANOVA
	1	0.421	0.025	0.734	0.026		P value (exact)	0.153
							P value summary	ns
	CALME-ko	FV Amplitude (mV)	Str. Err	Slope of fEPSP (mV/ms)	Str. Err		Significantly different (P < 0.05)?	no
	0.2	0.066	0.005	0.077	0.008
	0.4	0.147	0.017	0.235	0.027
	0.6	0.229	0.026	0.399	0.044
	0.8	0.312	0.032	0.555	0.055
	1	0.405	0.04	0.697	0.063

### Sheet: Figure 3
Figure 3b
Protein levels as % of control
CALM	APP	NCT	LRP1	BACE1	GFAP	PSEN2			CALM	APP	NCT	LRP1	BACE1	GFAP			CALM	APP	NCT	LRP1	BACE1	GFAP	PSEN2
58.2536	82.8618	73.2704	89.1962	94.7054	137.777	108.695		Test for normal distribution								Theoretical mean	100	100	100	100	100	100	100
43.2682	69.3997	93.2837	102.309	88.3269	135.205	145.381		Shapiro-Wilk test								Actual mean	43.2	95.4	92.41	98.22	106.2	135.4	103.9
43.2054	116.095	94.8593	98.4069	95.7893	121.043	107.347		W	0.9336	0.8734	0.8752	0.8463	0.8699	0.8526		Number of values	6	4	5	4	5	6	5
51.3382	113.24	106.285	102.948	137.955	121.528	77.0122		P value	0.6085	0.3112	0.2879	0.2144	0.2662	0.1653
40.3755		94.3614		114.082	164.256	81.0306		Passed normality test (alpha=0.05)?	Yes	Yes	Yes	Yes	Yes	Yes		One sample t test
22.7394					132.451			P value summary	ns	ns	ns	ns	ns	ns		t, df	t=11.60, df=5	t=0.4010, df=3	t=1.422, df=4	t=0.5632, df=3	t=0.6835, df=4	t=5.490, df=5	t=0.3178, df=4
																P value (two tailed)	<0,0001	0.7153	0.2281	0.6126	0.5318	0.0027	0.7665
								Number of values	6	4	5	4	5	6		P value summary	****	ns	ns	ns	ns	**	ns
																Significant (alpha=0.05)?	Yes	No	No	No	No	Yes	No
																How large is the effect?
																Discrepancy	-56.8	-4.601	-7.588	-1.785	6.172	35.38	3.893
																SD of discrepancy	12	22.95	11.93	6.339	20.19	15.78	27.39
																SEM of discrepancy	4.897	11.47	5.336	3.169	9.029	6.444	12.25
																95% confidence interval	-69.39 to -44.21	-41.12 to 31.91	-22.40 to 7.227	-11.87 to 8.301	-18.90 to 31.24	18.81 to 51.94	-30.12 to 37.91
																R squared (partial eta squared)	0.9642	0.05087	0.3358	0.09562	0.1046	0.8577	0.02463
Figure 3d
Surface/total ratio
APP	Nicastrin	LRP1	N-cadherin						APP	Nicastrin	LRP1	N-cadherin					APP	Nicastrin	LRP1	N-cadherin
128.834	104.092	110.385	119.424					Test for normal distribution								Theoretical mean	100	100	100	100
93.6489	90.5274	92.1185	83.1676					Shapiro-Wilk test								Actual mean	109.2	92.67	101.4	90.2
118.491	95.6121	101.774	90.1428					W	0.8763	0.9971	0.9989	0.9538				Number of values	4	4	3	4
95.883	80.4425		68.0765					P value	0.323	0.9904	0.9369	0.7398
								Passed normality test (alpha=0.05)?	Yes	Yes	Yes	Yes				One sample t test
								P value summary	ns	ns	ns	ns				t, df	t=1.069, df=3	t=1.483, df=3	t=0.2703, df=2	t=0.9093, df=3
																P value (two tailed)	0.3633	0.2347	0.8123	0.4302
								Number of values	4	4	3	4				P value summary	ns	ns	ns	ns
																Significant (alpha=0.05)?	No	No	No	No
																How large is the effect?
																Discrepancy	9.214	-7.332	1.426	-9.797
																SD of discrepancy	17.23	9.886	9.138	21.55
																SEM of discrepancy	8.617	4.943	5.276	10.77
																95% confidence interval	-18.21 to 36.64	-23.06 to 8.400	-21.27 to 24.13	-44.09 to 24.49
																R squared (partial eta squared)	0.276	0.4231	0.03523	0.2161
Figure 3e
Protein levels as % of control
CALM	APP	Nicastrin	LRP1	N-cadherin					CALM	APP	Nicastrin	LRP1	N-cadherin				CALM	APP	Nicastrin	LRP1	N-cadherin
4.2035	93.6904	77.9533	88.6422	83.3215				Test for normal distribution								Theoretical mean	100	100	100	100	100
0.478774	78.3837	86.8975	94.5187	120.898				Shapiro-Wilk test								Actual mean	5.06	98.21	96.6	94.83	98.75
5.27877	96.6391	95.6877	101.337	99.0224				W	0.9755	0.9373	0.9105	0.9982	0.9398			Number of values	4	4	4	3	4
10.2788	124.121	125.846		91.7416				P value	0.8752	0.6377	0.4849	0.9182	0.6531
								Passed normality test (alpha=0.05)?	Yes	Yes	Yes	Yes	Yes			One sample t test
								P value summary	ns	ns	ns	ns	ns			t, df	t=46.98, df=3	t=0.1882, df=3	t=0.3273, df=3	t=1.409, df=2	t=0.1558, df=3
																P value (two tailed)	<0,0001	0.8627	0.765	0.2943	0.8861
								Number of values	4	4	4	3	4			P value summary	****	ns	ns	ns	ns
																Significant (alpha=0.05)?	Yes	No	No	No	No
																How large is the effect?
																Discrepancy	-94.94	-1.791	-3.404	-5.167	-1.254
																SD of discrepancy	4.042	19.04	20.8	6.353	16.1
																SEM of discrepancy	2.021	9.519	10.4	3.668	8.051
																95% confidence interval	-101.4 to -88.51	-32.09 to 28.50	-36.50 to 29.69	-20.95 to 10.62	-26.88 to 24.37
																R squared (partial eta squared)	0.9986	0.01167	0.03447	0.498	0.008024

### Sheet: Figure 4
Figure 4c
Protein levels as % of control
Syntaxin 7	Vamp 8			Syntaxin 7	Vamp 8			Syntaxin 7	Vamp 8
239.862	118.478		Test for normal distribution				Theoretical mean	100	100
514.597	156.196		Shapiro-Wilk test				Actual mean	468.3	200.9
457.465	247.535		W	0.9432	0.9361		Number of values	5	5
461.497	312.099		P value	0.6884	0.6384
667.837	170.235		Passed normality test (alpha=0.05)?	Yes	Yes		One sample t test
			P value summary	ns	ns		t, df	t=5.363, df=4	t=2.897, df=4
							P value (two tailed)	0.0058	0.0443
			Number of values	5	5		P value summary	**	*
							Significant (alpha=0.05)?	Yes	Yes
							How large is the effect?
							Discrepancy	368.3	100.9
							SD of discrepancy	153.5	77.9
							SEM of discrepancy	68.67	34.84
							95% confidence interval	177.6 to 558.9	4.186 to 197.6
							R squared (partial eta squared)	0.8779	0.6772
Figure 4e
Vamp8 surface/total ratio
CALMlox	CALM KOCAG			CALMlox	CALM KOCAG		Column B	CALM KOCAG
26.56	60.11		Test for normal distribution				vs.	vs,
25	43.62		Shapiro-Wilk test				Column A	CALMlox
28.11	50.96		W	1	0.996
			P value	0.9965	0.8791		Unpaired t test
			Passed normality test (alpha=0.05)?	Yes	Yes		P value	0.0067
			P value summary	ns	ns		P value summary	**
							Significantly different (P < 0.05)?	Yes
			Number of values	3	3		One- or two-tailed P value?	Two-tailed
							t, df	t=5.152, df=4
							How large is the effect?
							Mean of column A	26.56
							Mean of column B	51.56
							Difference between means (B - A) ± SEM	25.01 ± 4.854
							95% confidence interval	11.53 to 38.48
							R squared (eta squared)	0.869
							F test to compare variances
							F, DFn, Dfd	28.23, 2, 2
							P value	0.0684
							P value summary	ns
							Significantly different (P < 0.05)?	No
							Data analyzed
							Sample size, column A	3
							Sample size, column B	3

### Sheet: Figure 5
Figure 5a
Fluorescence lifetime
nAβ	∆unc-11 × nAβ			nAβ	∆unc-11 × nAβ		Column B	∆unc-11 × nAβ
2428.86	2162.2		Test for normal distribution				vs.	vs,
2312.65	2383.06		Shapiro-Wilk test				Column A	nAβ
2307.07	2275.92		W	0.8925	0.9636
2410.68	2169.23		P value	0.0211	0.5392		Mann Whitney test
2355.77	2173.4		Passed normality test (alpha=0.05)?	No	Yes		P value	0.0488
2392.61	2349.03		P value summary	*	ns		Exact or approximate P value?	Exact
2280.78	2123.81						P value summary	*
2140.32	2537.05						Significantly different (P < 0.05)?	Yes
2329.93	2251.74						One- or two-tailed P value?	Two-tailed
2314.47	2059.8						Sum of ranks in column A,B	593 , 442
2430.1	2110.24						Mann-Whitney U	166
2404.78	2354
2310.09	2272.16						Difference between medians
2258.97	2094.72						Median of column A	2336, n=22
2186.94	2273.34						Median of column B	2276, n=23
2342.14	2342.85						Difference: Actual	-60.12
2258.74	2376.87						Difference: Hodges-Lehmann	-62.33
2430.93	2516.63
2189.95	2378.06
2494.76	2239.77
2421.22	2300.64
2768.89	2367.23
	2297.61
Figure 5b
Fluorescence lifetime
nAβ	unc-11OE × nAβ			nAβ	unc-11OE × nAβ		Column B	unc-11OE × nAβ
2428.86	2453.2		Test for normal distribution				vs.	vs,
2312.65	2305.4		Shapiro-Wilk test				Column A	nAβ
2307.07	2379		W	0.8925	0.9782
2410.68	2393.3		P value	0.0211	0.4769		Mann Whitney test
2355.77	2445.4		Passed normality test (alpha=0.05)?	No	Yes		P value	<0,0001
2392.61	2648		P value summary	*	ns		Exact or approximate P value?	Exact
2280.78	2484.9						P value summary	****
2140.32	2538.1						Significantly different (P < 0.05)?	Yes
2329.93	2643.3						One- or two-tailed P value?	Two-tailed
2314.47	2410						Sum of ranks in column A,B	330 , 2298
2430.1	2518.7						Mann-Whitney U	77
2404.78	2748.5
2310.09	2739						Difference between medians
2258.97	2502.8						Median of column A	2336, n=22
2186.94	2714.6						Median of column B	2644, n=50
2342.14	2540.8						Difference: Actual	307.8
2258.74	2554.3						Difference: Hodges-Lehmann	307.7
2430.93	2746.6
2189.95	2517.7
2494.76	2652.9
2421.22	2625.8
2768.89	2723.2
	2587.9
	2847.1
	3037.7
	2580
	2829.8
	2856.9
	3052.9
	2910.4
	2842
	2797.2
	2738.4
	2644.4
	2980.8
	2640.9
	2799.1
	3107.7
	2886.7
	2542.2
	2529
	2620.6
	2586.4
	2722.3
	2456.7
	2702.1
	2587.3
	2664.4
	2539.3
	2846.1
Figure 5c
Fluorescence lifetime
nAβ	nCALMOE × nAβ			nAβ	nCALMOE × nAβ		Column B	nCALMOE × nAβ
2565.79	2821.81		Test for normal distribution				vs.	vs,
2580.93	2687.39		Shapiro-Wilk test				Column A	nAβ
2596.32	2917.36		W	0.9706	0.9746
2730.95	2712.76		P value	0.4079	0.5641		Unpaired t test with Welch's correction
2635.36	2761.03		Passed normality test (alpha=0.05)?	Yes	Yes		P value	<0,0001
2696.38	2324.21		P value summary	ns	ns		P value summary	****
2669.86	2768.72						Significantly different (P < 0.05)?	Yes
2481.26	2705.96						One- or two-tailed P value?	Two-tailed
2512.36	2826.93						Welch-corrected t, df	t=4.866, df=59.77
2494.72	2543.19
2634.94	2846.53						How large is the effect?
2604.34	2908.17						Mean of column A	2624
2692.63	2751.34						Mean of column B	2783
2609.59	2695.32						Difference between means (B - A) ± SEM	158.9 ± 32.66
2529.88	2890.15						95% confidence interval	93.58 to 224.3
2402.48	3098.29						R squared (eta squared)	0.2837
2607.32	2583.39
2373.33	2770.13						F test to compare variances
2652.67	2735.05						F, DFn, Dfd	2.344, 35, 37
2514.08	2699.43						P value	0.012
2641.98	2816.87						P value summary	*
2839.13	2520.79						Significantly different (P < 0.05)?	Yes
2696.27	2704.45
2630.5	2523.9						Data analyzed
2649.88	2641.75						Sample size, column A	38
2655.04	2867.71						Sample size, column B	36
2662.39	2714.59
2393.94	2999.5
2759.96	3013.45
2685.89	2759.65
2690.15	3052.18
2552.8	2992.29
2663.72	2855.36
2810.9	3014.88
2719.76	2870.39
2702.23	2781.4
2582.34
2780.8
Figure 5d
Chemotaxis index
wt	nAβ	nCALMOE × nAβ			wt	nAβ	nCALMOE × nAβ		Distribution assumption	No assumption		Number of families	1
0.89	0.57	0.88		Test for normal distribution								Number of comparisons per family	3
0.86	0.35	0.82		Shapiro-Wilk test					Kruskal-Wallis test			Alpha	0.05
0.98	0.43	0.91		W	0.9122	0.9143	0.7467		P value	0.0004
1	0.59	0.85		P value	0.3698	0.3855	0.0075		Exact or approximate P value?	Approximate		Dunn's multiple comparisons test	Mean rank diff,	Significant?	Summary	Adjusted P Value
0.94	0.31	0.82		Passed normality test (alpha=0.05)?	Yes	Yes	No		P value summary	***		wt vs. nAβ	13.75	Yes	***	0.0003	A-B
0.96	0.17	0.84		P value summary	ns	ns	**		Do the medians vary signif. (P < 0.05)?	Yes		wt vs. nCALMOE × nAβ	4.625	No	ns	0.5716	A-C
0.81	0.3	0.4							Number of groups	3		nAβ vs. nCALMOE × nAβ	-9.125	Yes	*	0.0294	B-C
0.81	0.3	0.67		Number of values	8	8	8		Kruskal-Wallis statistic	15.69
												Test details	Mean rank 1	Mean rank 2	Mean rank diff,	n1	n2	Z
									Data summary			wt vs. nAβ	18.63	4.875	13.75	8	8	3.892
									Number of treatments (columns)	3		wt vs. nCALMOE × nAβ	18.63	14	4.625	8	8	1.309
									Number of values (total)	24		nAβ vs. nCALMOE × nAβ	4.875	14	-9.125	8	8	2.583
												Compact letter display
												wt	A
												nCALMOE × nAβ	A
												nAβ	B

### Sheet: Figure 6
Figure 6a
ThT fluorescence
Time [h]	Buffer	CALM	Gadkin
0	0.793651	1.16402	1.16402
0.166667	0.396825	0.529101	0.873016
0.333306	0.31746	0.343915	0.608466
0.499972	0	0	0.42328
0.666639	0.15873	0.21164	0.15873
0.833306	0.132275	0.0793651	0.26455
0.999944	0.582011	0.26455	0.15873
1.16661	1.00529	0.21164	0.0793651
1.33328	2.01058	0.529101	0.0793651
1.49992	3.04233	0.582011	0.10582
1.66658	4.15344	0.608466	0
1.83325	5.10582	0.793651	0.0529101
1.99992	5.84656	0.925926	0.0529101
2.16656	6.56085	1.11111	0.238095
2.33322	7.14286	1.03175	0.634921
2.49989	7.6455	1.0582	1.24339
2.66653	7.96296	1.2963	1.85185
2.83319	8.4127	1.16402	2.77778
2.99986	8.9418	1.19048	3.7037
3.16653	8.96825	1.37566	4.81481
3.33317	9.57672	1.2963	5.71429
3.49983	9.7619	1.32275	6.5873
3.6665	10.1852	1.32275	7.48677
3.83317	10.1852	1.40212	8.35979
3.99981	10.7143	1.42857	8.73016
4.16647	10.8201	1.26984	9.92063
4.33314	11.0317	1.42857	10.3968
4.49978	11.0847	1.2963	11.0847
4.66644	10.9788	1.42857	11.6138
4.83311	11.1905	1.21693	11.746
4.99975	11.3492	1.40212	12.6984
5.16642	11.3492	1.37566	12.9894
5.33308	11.6931	1.40212	13.3598
5.49975	11.5608	1.26984	13.7831
5.66639	11.5873	1.34921	14.1534
5.83306	11.4286	1.32275	14.1799
5.99972	11.6931	1.21693	14.5767
6.16636	11.8783	1.16402	14.7354
6.33303	11.9048	1.37566	15.1323
6.49969	12.1958	1.24339	15.4497
6.66636	12.328	1.34921	15.4762
6.833	12.4074	1.24339	15.7407
6.99967	13.1746	1.13757	15.8201
7.16633	13.6508	1.32275	16.1905
7.33297	14.6032	1.45503	16.3228
7.49964	15.9259	1.32275	16.7196
7.66631	17.5926	1.40212	17.037
7.83297	20.0794	1.50794	17.2222
7.99961	22.9101	1.5873	17.4868
8.16628	26.5608	1.90476	17.7778
8.33294	30.8466	1.8254	18.4392
8.49958	35.1852	2.01058	18.7566
8.66625	39.0741	2.1164	18.8889
8.83292	44.0741	2.06349	19.7619
8.99956	48.254	2.40741	20.2646
9.16622	52.8836	2.69841	21.0847
9.33289	56.4021	2.83069	22.0899
9.49956	61.2434	2.93651	23.2275
9.66619	64.4709	2.91005	24.2063
9.83286	67.4074	3.22751	25.4233
9.99953	70.1852	3.20106	26.9841
10.1662	73.0952	3.65079	28.1746
10.3328	76.4286	3.65079	29.4974
10.4995	79.8942	3.99471	30.9524
10.6662	81.2169	4.12698	32.8307
10.8328	83.0952	4.28571	34.709
10.9995	84.5238	4.49735	36.6667
11.1661	85.9259	4.7619	38.2011
11.3328	88.3598	4.78836	39.5503
11.4994	89.0476	5.05291	41.3492
11.6661	90.8466	5.13228	43.5185
11.8328	92.0106	5.18519	45.3175
11.9994	92.4074	5.34392	47.0106
12.1661	93.6508	5.66138	48.3598
12.3328	94.7354	5.79365	50.0794
12.4994	95.3704	5.92593	51.7989
12.6661	95.2646	6.11111	52.4339
12.8327	96.3492	6.03175	54.4974
12.9994	96.746	6.26984	56.1905
13.166	97.9101	6.45503	57.4074
13.3327	98.1481	6.71958	58.3069
13.4994	98.4921	6.42857	58.8889
13.666	99.0741	6.71958	60.8466
13.8327	99.1005	6.87831	61.5873
13.9993	98.5185	6.90476	63.1217
14.166	98.4127	7.1164	63.9683
14.3326	98.8095	7.14286	63.9418
14.4993	100	7.22222	65.8995
14.666	98.6508	7.1164	65.2116
14.8326	99.127	7.30159	66.4021
14.9993	99.4709	7.51323	67.4603
15.1659	98.1217	7.46032	67.672
15.3326	98.254	7.59259	68.2804
15.4992	98.1481	7.61905	69.3651
15.6659	98.3598	7.77778	70.0265
15.8326	99.0476	7.77778	70.7937
15.9992	99.2857	7.80423	70.1852
16.1659	99.2063	7.80423	71.3492
16.3326	98.7831	8.12169	70.8995
16.4992	97.5397	8.14815	72.4339
16.6659	97.7778	8.22751	71.6402
16.8325	98.545	8.12169	72.4074
16.9992	98.3069	8.12169	72.4868
17.1658	97.672	8.57143	72.5397
17.3325	96.7196	8.35979	73.5979
17.4992	98.2275	8.28042	73.7566
17.6658	97.4074	8.38624	73.3598
17.8325	97.0635	8.51852	74.3651
17.9991	98.2275	8.43915	75.1323
18.1658	96.9841	8.7037	74.9206
18.3324	97.4074	8.49206	74.8148
18.4991	98.9153	8.59788	74.4974
18.6658	97.9101	8.75661	74.6296
18.8324	98.9418	8.7037	75.0529
18.9991	96.8783	8.9418	74.6296
19.1657	96.8519	8.9418	75.8201
19.3324	96.5873	9.04762	75.2646
19.4991	97.0106	8.75661	75.2381
19.6657	96.2698	8.96825	75.7672
19.8324	96.6138	8.99471	76.4286
19.9991	96.4021	8.83598	75.6878
20.1657	95.7937	9.17989	75.873
20.3324	96.8783	9.02116	76.2963
20.499	96.9312	9.02116	76.455
20.6657	96.1376	9.07407	76.6931
20.8323	95.3175	9.57672	76.8519
20.999	95.4762	9.28571	76.5344
21.1656	95.1058	9.31217	75.7937
21.3323	96.5344	9.41799	77.0635
21.499	95.3704	9.41799	76.4021
21.6656	96.2169	9.44444	75.8201
21.8323	96.0053	9.41799	75.8201
21.9989	94.8677	9.31217	76.6667
22.1656	95.3175	9.4709	76.6138
22.3322	95.9788	9.49735	75.8995
22.4989	93.5714	9.49735	75.4762
22.6656	93.9683	9.55026	76.2169
22.8322	94.3122	9.41799	76.2169
22.9989	95.1852	9.41799	76.1376
23.1656	93.1217	9.57672	76.1111
23.3322	93.7831	9.65608	76.1905
23.4989	94.4974	9.49735	75.3175
23.6655	94.1799	9.31217	75.582
23.8322	93.0423	9.52381	75.6614
23.9989	93.7037	9.4709	76.4815
24.1655	94.5238	9.55026	75.7407
24.3322	93.4656	9.57672	74.7884
24.4988	93.8095	9.4709	76.3492
24.6655	93.9418	9.4709	75.7407
24.8321	92.1164	9.7619	76.1376
24.9988	92.7249	9.81481	75.7937
25.1655	93.0688	9.7619	76.0053
25.3321	92.8836	9.84127	76.0847
25.4988	92.9894	9.57672	75.4762
25.6654	92.1164	9.78836	74.8942
25.8321	92.0899	9.86772	74.6561
25.9988	91.5608	9.70899	76.2698
26.1654	91.3228	9.84127	75.2116
26.3321	92.381	9.73545	75.2116
26.4987	93.0688	9.62963	75.6085
26.6654	92.7778	9.33862	75.1323
26.8321	92.2751	9.68254	74.5238
26.9987	91.6138	9.84127	75.2646
27.1654	91.2698	9.86772	74.7354
27.332	92.2222	9.70899	75.2381
27.4987	91.8783	9.68254	75.1058
27.6653	91.2698	10	74.7619
27.832	91.3492	10	74.5503
27.9987	92.0106	10.0794	75.7143
28.1653	91.2963	9.92063	75.0794
28.332	91.1376	9.7619	74.8413
28.4986	90.5026	10.1323	74.5238
28.6653	90.7937	9.92063	75.2381
28.8319	90.2116	10.0265	74.127
28.9986	92.4339	10.1323	75.0265
29.1653	91.4815	10.1323	74.9735
29.3319	91.0317	9.81481	75.4762
29.4986	90.2381	10.1852	74.418
29.6653	91.2698	10	75.0529
29.8319	91.1376	10.0529	74.8677
29.9986	90.9788	10	74.8942
30.1652	91.455	10.1587	74.5503
30.3319	90.6878	10.0794	74.1799
30.4985	90.4233	10.0265	74.0476
30.6652	90.9524	10.3175	73.9947
30.8319	89.1799	9.97354	74.3915
30.9985	89.1005	9.86772	73.8095
31.1652	89.5238	10.1323	73.3862
31.3318	89.6825	10.1058	73.8889
31.4985	89.4974	10	73.4392
31.6651	89.9471	10.291	73.836
31.8318	89.4974	10.2381	73.0423
31.9985	90.4762	10.1058	73.5979
32.1651	90.2116	10.4497	73.6243
32.3318	89.1799	10.4497	74.4709
32.4984	90.0794	10.5026	73.3333
32.6651	89.8942	10.5291	73.545
32.8317	90.6614	10.3175	73.8889
32.9984	89.2328	10.2646	75.3439
33.1651	89.3386	10.5291	73.6243
33.3317	89.6296	10.3968	73.9947
33.4984	88.9947	10.0265	74.5503
33.6651	89.3651	10.291	73.8624
33.8317	88.1481	10.6085	73.7037
33.9984	88.7037	10.5291	73.1217
34.165	90.5291	10.7143	74.0476
34.3317	88.8889	10.6349	73.6243
34.4983	88.9683	10.5556	74.3386
34.665	89.2063	10.8201	74.3651
34.8317	88.5185	10.8201	73.1481
34.9983	88.545	10.5556	74.4974
35.165	88.6508	10.9788	72.963
35.3316	89.3386	11.0317	74.0476
35.4983	89.4444	10.7937	73.3862
35.6649	88.9418	10.7143	73.3069
35.8316	87.7249	10.8466	73.4392
35.9983	87.5397	10.8466	72.672
36.1649	87.9894	10.873	73.2804
36.3316	87.1429	10.7143	72.2487
36.4982	87.5132	10.8466	72.2487
36.6649	87.7249	10.8995	72.9101
36.8316	87.4868	10.9524	72.1958
36.9982	86.6931	11.0053	72.4339
37.1649	86.7989	11.0582	71.5873
37.3315	85.5556	10.9259	71.5873
37.4982	86.0053	11.2698	71.4286
37.6649	86.3757	11.1376	71.7196
37.8315	85.8466	11.0847	70.7937
37.9982	85.4762	11.0582	72.3545
38.1648	86.0053	11.164	71.6138
38.3315	87.6455	11.1905	72.1693
38.4981	85.4762	11.2169	71.2698
38.6648	86.0053	11.2434	71.8783
38.8315	84.418	11.1905	71.2698
38.9981	85.9788	11.164	71.5608
39.1648	86.6667	11.1905	71.2434
39.3314	86.5873	11.2434	70.9788
39.4981	86.0317	11.3757	71.746
39.6648	86.0582	11.3492	71.1905
39.8314	85.3175	11.7196	70.7937
39.9981	86.0317	11.6402	70.7407
40.1647	85.4497	11.4021	70.7143
Figure 6b
T 1/2
Buffer	1 μM CALM	5 μM CALM	1 μM Gadkin	5 μM Gadkin			Buffer	1 μM CALM	5 μM CALM	1 μM Gadkin	5 μM Gadkin		Ordinary one-way ANOVA summary							Number of families	1
10.3328	12.9994	39.9981	4.49978	5.83306		Test for normal distribution							F	10.32						Number of comparisons per family	4
10.6662	40.1647	40.1647	16.9992	13.9993		Shapiro-Wilk test							P value	0.0004						Alpha	0.05
9.16622	23.3322	40.1647	13.666	22.1656		W	0.8641	0.8578	0.75	0.9654	0.9175		P value summary	***
8.99956	40.1647		11.1661	20.499		P value	0.2753	0.2525		0.8128	0.5228		Significant diff. among means (P < 0.05)?	Yes						Holm-Šídák's multiple comparisons test	Mean diff,	Below threshold?	Summary	Adjusted P Value	A-?
						Passed normality test (alpha=0.05)?	Yes	Yes	No	Yes	Yes		R squared	0.7467						Buffer vs. 1 μM CALM	-19.37	Yes	**	0.0078	B	1 μM CALM
						P value summary	ns	ns		ns	ns									Buffer vs. 5 μM CALM	-30.32	Yes	***	0.0005	C	5 μM CALM
													Brown-Forsythe test							Buffer vs. 1 μM GADKIN	-1.792	No	ns	0.7407	D	1 μM GADKIN
													F (DFn, DFd)	6.591 (4, 14)						Buffer vs. 5 μM GADKIN	-5.833	No	ns	0.4962	E	5 μM GADKIN
													P value	0.0034
													P value summary	**						Test details	Mean 1	Mean 2	Mean diff,	SE of diff,	n1	n2	t	DF
													Are SDs significantly different (P < 0.05)?	Yes						Buffer vs. 1 μM CALM	9.791	29.17	-19.37	5.307	4	4	3.651	14
																				Buffer vs. 5 μM CALM	9.791	40.11	-30.32	5.732	4	3	5.289	14
													Bartlett's test							Buffer vs. 1 μM GADKIN	9.791	11.58	-1.792	5.307	4	4	0.3376	14
													Bartlett's statistic (corrected)							Buffer vs. 5 μM GADKIN	9.791	15.62	-5.833	5.307	4	4	1.099	14
													P value
													P value summary
													Are SDs significantly different (P < 0.05)?
													ANOVA table	SS	DF	MS	F (DFn, DFd)	P value
													Treatment (between columns)	2325	4	581.2	F (4, 14) = 10.32	P=0.0004
													Residual (within columns)	788.5	14	56.32
													Total	3113	18
													Data summary
													Number of treatments (columns)	5
													Number of values (total)	19

### Sheet: Suppl. Fig. 1
Suppl. Fig. 1a
Mendelian distribution
	%
CALMlox	26.6
CALME-ko	22.1
AD/CALMlox	26.3
AD/CALME-ko	25
Suppl. Fig. 1c
GFAP intensity
AD/CALME-ko			AD/CALME-ko			AD/CALME-ko
139.065		Test for normal distribution			Theoretical mean	100
160.325		Shapiro-Wilk test			Actual mean	144.2
133.222		W	0.9026		Number of values	3
		P value	0.394
		Passed normality test (alpha=0.05)?	Yes		One sample t test
		P value summary	ns		t, df	t=5.368, df=2
					P value (two tailed)	0.033
		Number of values	3		P value summary	*
					Significant (alpha=0.05)?	Yes
					How large is the effect?
					Discrepancy	44.2
					SD of discrepancy	14.26
					SEM of discrepancy	8.235
					95% confidence interval	8.772 to 79.64
					R squared (partial eta squared)	0.9351
Suppl. Fig. 1d
Mean Values relative maximal responses (%)	CALMlox	Stimulus Intensity (µA)	Str. Err	FV Amplitude (mV)	Str. Err		CALMlox
	0.2	23.52	0.515	0.073	0.005		vs.
	0.4	37.05	1.029	0.147	0.009		AD/CALMlox
	0.6	50.57	1.544	0.232	0.012
	0.8	64.09	2.059	0.327	0.019		Two Way Repeated Measures ANOVA (One Factor Repetition)
	1	77.62	2.573	0.421	0.025		P value (exact)	0.698
							P value summary	ns
	AD/CALMlox	Stimulus Intensity (µA)	Str. Err	FV Amplitude (mV)	Str. Err		Significantly different (P < 0.05)?	no
	0.2	24.76	0.447	0.072	0.004
	0.4	39.52	0.893	0.164	0.01
	0.6	54.29	1.34	0.269	0.017
	0.8	69.05	1.787	0.37	0.02
	1	83.81	2.234	0.471	0.026
Suppl. Fig. 1e
Mean Values relative maximal responses (%)	AD/CALMlox	Stimulus Intensity (µA)	Str. Err	FV Amplitude (mV)	Str. Err		AD/CALMlox
	0.2	24.76	0.447	0.072	0.004		vs.
	0.4	39.52	0.893	0.164	0.01		AD/CALME-ko
	0.6	54.29	1.34	0.269	0.017
	0.8	69.05	1.787	0.37	0.02		Two Way Repeated Measures ANOVA (One Factor Repetition)
	1	83.81	2.234	0.471	0.026		P value (exact)	0.144
							P value summary	ns
	AD/CALME-ko	Stimulus Intensity (µA)	Str. Err	FV Amplitude (mV)	Str. Err		Significantly different (P < 0.05)?	no
	0.2	25.17	0.524	0.089	0.006
	0.4	40.33	1.047	0.191	0.011
	0.6	55.5	1.571	0.302	0.015
	0.8	70.67	2.094	0.417	0.022
	1	85.83	2.618	0.533	0.027
Suppl. Fig. 1f
Mean Values relative maximal responses (%)	CALMlox	Stimulus Intensity (µA)	Str. Err	FV Amplitude (mV)	Str. Err		CALMlox
	0.2	23.52	0.515	0.073	0.005		vs.
	0.4	37.05	1.029	0.147	0.009		CALME-ko
	0.6	50.57	1.544	0.232	0.012
	0.8	64.09	2.059	0.327	0.019		Two Way Repeated Measures ANOVA (One Factor Repetition)
	1	77.62	2.573	0.421	0.025		P value (exact)	0.083
							P value summary	ns
	CALME-ko	Stimulus Intensity (µA)	Str. Err	FV Amplitude (mV)	Str. Err		Significantly different (P < 0.05)?	no
	0.2	21	0.365	0.067	0.005
	0.4	32	0.73	0.147	0.017
	0.6	43	1.095	0.229	0.026
	0.8	54	1.461	0.312	0.032
	1	65	1.826	0.405	0.04
Suppl. Fig. 1g
Brain weight
AD/CALMlox	AD/CALME-ko	AD/CALMlox	AD/CALME-ko			AD/CALMlox	AD/CALME-ko	AD/CALMlox	AD/CALME-ko		Column B	AD/CALME-ko		Column D	AD/CALME-ko
398	387	444	406		Test for normal distribution						vs.	vs,		vs.	vs,
397	403	421	428		Shapiro-Wilk test						Column A	AD/CALMlox		Column C	AD/CALMlox
446	414	482	453		W	0.8758	0.9638	0.8724	0.9348
424	421	477	465		P value	0.3212	0.8025	0.1591	0.5603		Paired t test			Paired t test
		402	383		Passed normality test (alpha=0.05)?	Yes	Yes	Yes	Yes		P value	0.3056		P value	0.0111
		481	407		P value summary	ns	ns	ns	ns		P value summary	ns		P value summary	*
		475	449								Significantly different (P < 0.05)?	No		Significantly different (P < 0.05)?	Yes
		436	400		Number of values	4	4	8	8		One- or two-tailed P value?	Two-tailed		One- or two-tailed P value?	Two-tailed
											t, df	t=1.232, df=3		t, df	t=3.424, df=7
											Number of pairs	4		Number of pairs	8
											How large is the effect?			How large is the effect?
											Mean of differences (B - A)	-10		Mean of differences (D - C)	-28.38
											SD of differences	16.23		SD of differences	23.44
											SEM of differences	8.114		SEM of differences	8.287
											95% confidence interval	-35.82 to 15.82		95% confidence interval	-47.97 to -8.779
											R squared (partial eta squared)	0.3361		R squared (partial eta squared)	0.6261
											How effective was the pairing?			How effective was the pairing?
											Correlation coefficient (r)	0.728		Correlation coefficient (r)	0.6983
											P value (one tailed)	0.136		P value (one tailed)	0.027
											P value summary	ns		P value summary	*
											Was the pairing significantly effective?	No		Was the pairing significantly effective?	Yes
Suppl. Fig. 1h
Mouse weight
AD/CALMlox	AD/CALME-ko	AD/CALMlox	AD/CALME-ko			AD/CALMlox	AD/CALME-ko	AD/CALMlox	AD/CALME-ko		Column B	AD/CALME-ko		Column D	AD/CALME-ko
24	24.8	24.1	28.7		Test for normal distribution						vs.	vs,		vs.	vs,
24.4	25.3	24.4	26		Shapiro-Wilk test						Column A	AD/CALMlox		Column C	AD/CALMlox
27	28.3	30.6	25.3		W	0.7704	0.8169	0.929	0.9568
24.5	25.6	29.3	26.4		P value	0.0588	0.1361	0.5067	0.7791		Paired t test			Paired t test
		25.5	26.6		Passed normality test (alpha=0.05)?	Yes	Yes	Yes	Yes		P value	0.0027		P value	0.7499
		33.4	26.8		P value summary	ns	ns	ns	ns		P value summary	**		P value summary	ns
		23.2	30.5								Significantly different (P < 0.05)?	Yes		Significantly different (P < 0.05)?	No
		27.2	22.7		Number of values	4	4	8	8		One- or two-tailed P value?	Two-tailed		One- or two-tailed P value?	Two-tailed
											t, df	t=9.245, df=3		t, df	t=0.3316, df=7
											Number of pairs	4		Number of pairs	8
											How large is the effect?			How large is the effect?
											Mean of differences (B - A)	1.025		Mean of differences (D - C)	-0.5875
											SD of differences	0.2217		SD of differences	5.011
											SEM of differences	0.1109		SEM of differences	1.772
											95% confidence interval	0.6722 to 1.378		95% confidence interval	-4.777 to 3.602
											R squared (partial eta squared)	0.9661		R squared (partial eta squared)	0.01547
											How effective was the pairing?			How effective was the pairing?
											Correlation coefficient (r)	0.998		Correlation coefficient (r)	-0.415
											P value (one tailed)	0.001		P value (one tailed)	0.1533
											P value summary	**		P value summary	ns
											Was the pairing significantly effective?	Yes		Was the pairing significantly effective?	No
